# Early changes in microRNA expression in Arabidopsis plants infected with the fungal pathogen *Fusarium graminearum*

**DOI:** 10.1101/2024.05.29.596347

**Authors:** Savio S. Ferreira, Suman Pandey, Jesseca Hemminger, Serdar Bozdag, Mauricio S. Antunes

## Abstract

Plants respond to biotic stressors by modulating various processes in an attempt to limit the attack by a pathogen or herbivore. Triggering these different defense processes requires orchestration of a network of proteins and RNA molecules that includes microRNAs (miRNAs). These short RNA molecules (20-22 nucleotides) have been shown to be important players in the early responses of plants to stresses because they can rapidly regulate the expression levels of a network of downstream genes. The ascomycete *Fusarium graminearum* is an important fungal pathogen that causes significant losses in cereal crops worldwide. Using the well-characterized *Fusarium-Arabidopsis* pathosystem, we investigated how plants change expression of their miRNAs globally during the early stages of infection by *F. graminearum*. In addition to miRNAs that have been previously implicated in stress responses, we have also identified evolutionarily young miRNAs whose levels change significantly in response to fungal infection. Some of these young miRNAs have homologs present in cereals. Thus, manipulating expression of these miRNAs may provide a unique path toward development of plants with increased resistance to fungal pathogens.
