## Supplementary material for "Early changes in microRNA expression in Arabidopsis plants infected with the fungal pathogen *Fusarium graminearum*": Suppl. Table S3

### Sheet: Sheet1
Supplementary Table S3. List of differentially expressed miRNAs in 4d post inoculation vs. control.
	miRNA	log2 FoldChange	padj
1	miR855	-2.80479	0.012893
2	miR165a	-1.64001	1.41677e-29
3	miR172e	-1.35356	4.47437e-28
4	miR5014b	-1.29343	0.046333
5	miR172b	-1.20268	2.23245e-23
6	miR5595a	-1.05952	0.024491
7	miR398c	-0.94504	0.002571
8	miR319b	-0.88767	0.000451
9	miR169a	-0.85509	6.64206e-10
10	miR169f	-0.85317	0.01263
11	miR319c	-0.8488	0.002035
12	miR398b	-0.84351	0.009202
13	miR172a	-0.81827	2.90389e-05
14	miR396b	-0.79414	1.94849e-25
15	miR5629	-0.78192	0.000849
16	miR156d	-0.72146	9.17941e-17
17	miR400	-0.71516	5.71491e-08
18	miR844	-0.71294	3.16529e-05
19	miR164a	-0.70664	2.35073e-07
20	miR5659	-0.67217	0.028802
21	miR156f	-0.66488	1.41591e-10
22	miR156a	-0.63958	5.30004e-10
23	miR319a	-0.63741	0.009703
24	miR164b	-0.63064	1.75031e-05
25	miR156c	-0.62612	4.56026e-10
26	miR156e	-0.60723	3.55668e-10
27	miR156b	-0.5978	1.0571e-09
28	miR824	-0.44471	0.000214
29	miR1888a	-0.41923	0.041335
30	miR157c	-0.41626	3.28612e-05
31	miR171c	-0.41358	0.001958
32	miR157a	-0.39858	5.15548e-05
33	miR5663	-0.38383	0.002179
34	miR161.2	-0.38308	0.003833
35	miR157b	-0.37688	0.000167
36	miR167d	-0.37388	0.003661
37	miR822	-0.36267	0.000987
38	miR171b	-0.3626	0.00493
39	miR390a	-0.34905	0.027262
40	miR167b	-0.31966	0.00049
41	miR170	-0.31793	0.008305
42	miR5996	-0.27877	0.022379
43	miR160a	-0.2439	0.047516
44	miR157d	-0.2384	0.020201
45	miR167a	-0.19025	0.044642
46	miR166d	0.201897	0.023499
47	miR447a	0.233579	0.020409
48	miR159a	0.23895	0.002849
49	miR447b	0.269796	0.012556
50	miR158b	0.340509	0.011015
51	miR863	0.358439	0.021035
52	miR159b	0.374967	4.62082e-05
53	miR393a	0.385989	0.002423
54	miR8167f	0.40826	0.0416
55	miR159c	0.452253	1.38259e-06
56	miR841a	0.457706	0.020201
57	miR5026	0.462368	0.011736
58	miR399c	0.527537	0.014427
59	miR841b	0.539786	0.033319
60	miR8167a	0.549889	0.005586
61	miR167c	0.555224	0.0416
62	miR8167e	0.572062	0.001578
63	miR1886.1	0.619635	3.28612e-05
64	miR8167b	0.642536	0.000485
65	miR399b	0.679844	0.003308
66	miR391	0.740269	3.53743e-12
67	miR862	0.742732	0.044642
68	miR8167d	0.776169	6.82921e-06
69	miR160c	0.798604	1.37459e-18
70	miR397a	0.919977	0.019527
71	miR168a	1.07173	3.82348e-56
72	miR5648	1.13089	0.020235
73	miR5640	1.18226	3.28612e-05
74	miR472	1.20177	1.44676e-07
75	miR168b	1.23869	1.93719e-77
76	miR4228	1.36096	0.000502
77	miR865	1.36188	4.95628e-07
78	miR846	1.43154	4.81122e-21
79	miR861	1.48928	0.000187
80	miR408	1.56607	3.20244e-11
81	miR842	1.64626	1.29463e-66
82	miR866	1.80198	2.98288e-10
83	miR5651	1.82445	9.3988e-08
84	miR397b	1.83643	3.16529e-05
85	miR163	1.86691	3.49643e-42
86	miR850	1.89762	0.000928
87	miR827	1.89884	6.69857e-09
88	miR839	2.20906	4.31763e-08
89	miR398a	2.4142	3.42406e-28
90	miR5028	2.41873	4.10373e-08
91	miR3933	2.95446	4.95628e-07
92	miR2936	3.67067	0.001392
93	miR826b	4.42375	0.000167
94	miR5015	5.14527	1.23496e-06
95	miR826a	6.73097	2.35073e-07
