## Supplementary material for "Early changes in microRNA expression in Arabidopsis plants infected with the fungal pathogen *Fusarium graminearum*": Suppl. Table S4

### Sheet: union_BP
Supplementary Table S4. Significantly enriched Biological Process (BP) Gene Ontology (GO) terms for the target genes of DE miRNAs in 3d post inoculation vs. control or target genes of DE miRNAs in 4d post inoculation vs. control (False Discovery Rate (FDR) ≤ 0.05). NS: Not significant.
GO term	FDR (3d vs. control)	FDR (4d vs. control)
GO:0006355 Regulation of transcription-DNA-templated	2.51931e-26	4.54e-29
GO:0006468 Protein phosphorylation	1.19648e-23	7.97e-10
GO:0042742 Defense response to bacterium	1.85615e-18	9.43e-10
GO:0048366 Leaf development	8.43131e-17	5.39e-16
GO:0030154 Cell differentiation	8.33016e-10	7.71e-12
GO:0048653 Anther development	7.48721e-08	3.45e-08
GO:0016567 Protein ubiquitination	9.72088e-07	1.45714e-08
GO:0045962 Positive regulation of development-heterochronic	9.72088e-07	5.29509e-07
GO:0010014 Meristem initiation	1.11092e-06	6.50996e-07
GO:0009734 Auxin-activated signaling pathway	2.11946e-06	9.97804e-06
GO:0048235 Pollen sperm cell differentiation	6.97666e-06	4.65972e-05
GO:0009793 Embryo development ending in seed dormancy	7.1437e-06	1.6923e-07
GO:0006351 Transcription-DNA-templated	7.1437e-06	2.58112e-05
GO:0009555 Pollen development	9.50625e-06	7.1002e-05
GO:0009855 Determination of bilateral symmetry	1.06488e-05	7.44698e-06
GO:1990019 Protein storage vacuole organization	1.06488e-05	7.44698e-06
GO:0010072 Primary shoot apical meristem specification	1.29085e-05	8.99474e-06
GO:0010150 Leaf senescence	1.29085e-05	1.22179e-06
GO:0009965 Leaf morphogenesis	2.26282e-05	1.47574e-06
GO:0043068 Positive regulation of programmed cell death	2.26282e-05	1.73652e-05
GO:0007165 Signal transduction	2.26282e-05	2.15494e-06
GO:0009737 Response to abscisic acid	2.26282e-05	4.72319e-05
GO:0090356 Negative regulation of auxin metabolic process	4.60585e-05	3.80523e-05
GO:0009751 Response to salicylic acid	4.62866e-05	0.00298
GO:0009611 Response to wounding	5.12255e-05	4.72319e-05
GO:0009733 Response to auxin	6.15483e-05	1.63572e-06
GO:0010103 Stomatal complex morphogenesis	8.30947e-05	6.35346e-05
GO:0006970 Response to osmotic stress	8.30947e-05	0.000134
GO:0010035 Response to inorganic substance	9.90881e-05	3.80523e-05
GO:0006952 Defense response	0.000102	0.00796
GO:0009845 Seed germination	0.000109	0.000528
GO:0032259 Methylation	0.000109	7.23987e-05
GO:0009637 Response to blue light	0.000115	7.23987e-05
GO:0006075 (1->3)-beta-D-glucan Biosynthetic process	0.000157	0.00298
GO:0009698 Phenylpropanoid metabolic process	0.000218	6.99794e-06
GO:0006499 N-terminal protein myristoylation	0.000246	0.000173
GO:0006357 Regulation of transcription by RNA polymerase II	0.000265	0.000507
GO:0010468 Regulation of gene expression	0.000313	0.0149
GO:2000032 Regulation of secondary shoot formation	0.000367	0.000297
GO:0009409 Response to cold	0.000588	0.000297
GO:0048316 Seed development	0.000676	0.00258
GO:0010321 Regulation of vegetative phase change	0.000854	0.000714
GO:0010152 Pollen maturation	0.000914	0.000718
GO:0016310 Phosphorylation	0.000916	0.000528
GO:0007131 Reciprocal meiotic recombination	0.00104	0.00577
GO:0009969 Xyloglucan biosynthetic process	0.00106	0.000869
GO:0055085 Transmembrane transport	0.00113	0.0129
GO:0015995 Chlorophyll biosynthetic process	0.00114	0.00495
GO:0036065 Fucosylation	0.00114	0.00106
GO:0070814 Hydrogen sulfide biosynthetic process	0.00114	NS
GO:0009911 Positive regulation of flower development	0.00134	0.00107
GO:0008285 Negative regulation of cell population proliferation	0.00147	0.00117
GO:0009944 Polarity specification of adaxial/abaxial axis	0.00164	8.13336e-05
GO:0043436 Oxoacid metabolic process	0.00171	0.00336
GO:0048364 Root development	0.00171	9.35231e-05
GO:0080092 Regulation of pollen tube growth	0.00172	0.0085
GO:0048589 Developmental growth	0.00187	0.00495
GO:0045893 Positive regulation of transcription-DNA-templated	0.00201	0.00932
GO:0048443 Stamen development	0.00206	0.00187
GO:0006979 Response to oxidative stress	0.00223	0.00347
GO:0009416 Response to light stimulus	0.00223	0.00652
GO:0019430 Removal of superoxide radicals	0.00255	0.00242
GO:0002229 Defense response to oomycetes	0.00255	0.00221
GO:0048481 Plant ovule development	0.00255	0.00221
GO:0051607 Defense response to virus	0.00255	NS
GO:0006352 DNA-templated transcription-initiation	0.00255	0.00236
GO:0006406 MRNA export from nucleus	0.00287	0.00258
GO:0080060 Integument development	0.00318	0.00298
GO:0016122 Xanthophyll metabolic process	0.00396	0.00356
GO:0045040 Protein insertion into mitochondrial outer membrane	0.00396	0.00348
GO:0048655 Anther wall tapetum morphogenesis	0.00396	0.00356
GO:0071457 Cellular response to ozone	0.00396	0.00356
GO:0097054 L-glutamate biosynthetic process	0.00396	0.00356
GO:0010262 Somatic embryogenesis	0.00464	0.00388
GO:0045824 Negative regulation of innate immune response	0.00464	0.00388
GO:0006368 Transcription elongation from RNA polymerase II promoter	0.00464	0.00388
GO:0009658 Chloroplast organization	0.0052	0.00356
GO:0035195 Gene silencing by miRNA	0.00579	0.021
GO:0009414 Response to water deprivation	0.00595	0.00298
GO:0009892 Negative regulation of metabolic process	0.00615	0.00388
GO:0034728 Nucleosome organization	0.00682	0.00577
GO:0061062 Regulation of nematode larval development	0.00682	0.00577
GO:0090691 Formation of plant organ boundary	0.00682	0.00577
GO:0006537 Glutamate biosynthetic process	0.00682	0.00577
GO:0009955 Adaxial/abaxial pattern specification	0.00722	0.00578
GO:0031408 Oxylipin biosynthetic process	0.00722	0.00578
GO:0048544 Recognition of pollen	0.00722	NS
GO:0050801 Ion homeostasis	0.00722	0.00578
GO:0080027 Response to herbivore	0.00722	0.00578
GO:0048367 Shoot system development	0.00727	0.0115
GO:0006629 Lipid metabolic process	0.00737	0.0181
GO:0050832 Defense response to fungus	0.00754	0.00221
GO:0000302 Response to reactive oxygen species	0.00754	NS
GO:0006886 Intracellular protein transport	0.00773	0.00577
GO:0009862 Systemic acquired resistance-salicylic acid mediated signaling pathway	0.00801	0.00666
GO:0019748 Secondary metabolic process	0.00801	0.0119
GO:0009753 Response to jasmonic acid	0.00857	0.0111
GO:0048510 Regulation of timing of transition from vegetative to reproductive phase	0.00866	0.00107
GO:0010089 Xylem development	0.0093	NS
GO:0046713 Borate transport	0.0093	0.00825
GO:0051013 Microtubule severing	0.0093	0.00825
GO:0071484 Cellular response to light intensity	0.0093	0.00825
GO:0010629 Negative regulation of gene expression	0.0102	0.00746
GO:2000022 Regulation of jasmonic acid mediated signaling pathway	0.0107	0.00142
GO:0035556 Intracellular signal transduction	0.0108	NS
GO:0050793 Regulation of developmental process	0.011	0.0189
GO:0051321 Meiotic cell cycle	0.0113	0.00907
GO:0009739 Response to gibberellin	0.0114	0.00886
GO:0009831 Plant-type cell wall modification involved in multidimensional cell growth	0.0116	0.0108
GO:0010411 Xyloglucan metabolic process	0.0116	0.00957
GO:0012501 Programmed cell death	0.0116	NS
GO:0019676 Ammonia assimilation cycle	0.0116	0.0108
GO:0032790 Ribosome disassembly	0.0116	0.0108
GO:0033320 UDP-D-xylose biosynthetic process	0.0116	0.0108
GO:0048830 Adventitious root development	0.0116	0.0108
GO:0000103 Sulfate assimilation	0.0116	NS
GO:0071329 Cellular response to sucrose stimulus	0.0116	0.0108
GO:0080187 Floral organ senescence	0.0116	0.0108
GO:0007019 Microtubule depolymerization	0.0116	0.0108
GO:0009738 Abscisic acid-activated signaling pathway	0.0116	0.0282
GO:0009740 Gibberellic acid mediated signaling pathway	0.0116	0.00957
GO:0009743 Response to carbohydrate	0.0116	NS
GO:0051301 Cell division	0.0121	0.00117
GO:0010073 Meristem maintenance	0.0124	0.0459
GO:0010039 Response to iron ion	0.0125	NS
GO:0018230 Peptidyl-L-cysteine S-palmitoylation	0.0125	0.0111
GO:0048768 Root hair cell tip growth	0.0125	0.0111
GO:0006508 Proteolysis	0.0127	NS
GO:0000398 MRNA splicing-via spliceosome	0.0127	0.00336
GO:0071493 Cellular response to UV-B	0.0151	0.014
GO:0045087 Innate immune response	0.0161	NS
GO:0030163 Protein catabolic process	0.0168	0.0136
GO:0055046 Microgametogenesis	0.0172	NS
GO:0048527 Lateral root development	0.0177	0.0149
GO:0010167 Response to nitrate	0.0183	NS
GO:0042732 D-xylose metabolic process	0.0183	0.0172
GO:0006086 Acetyl-CoA biosynthetic process from pyruvate	0.0183	0.0172
GO:0046777 Protein autophosphorylation	0.0183	NS
GO:0006123 Mitochondrial electron transport-cytochrome c to oxygen	0.0183	0.0172
GO:0051510 Regulation of unidimensional cell growth	0.0183	0.0167
GO:0098532 Histone H3-K27 trimethylation	0.0183	0.0172
GO:0006624 Vacuolar protein processing	0.0183	0.0172
GO:0009651 Response to salt stress	0.019	NS
GO:0009755 Hormone-mediated signaling pathway	0.0193	0.00577
GO:0031347 Regulation of defense response	0.0199	0.00608
GO:0051603 Proteolysis involved in cellular protein catabolic process	0.0199	NS
GO:2000031 Regulation of salicylic acid mediated signaling pathway	0.0213	0.0191
GO:0010077 Maintenance of inflorescence meristem identity	0.0224	0.021
GO:0010154 Fruit development	0.0233	0.00405
GO:0048878 Chemical homeostasis	0.0253	0.0225
GO:0010050 Vegetative phase change	0.0269	NS
GO:0007094 Mitotic spindle assembly checkpoint signaling	0.0269	0.0253
GO:0009616 RNAi-mediated antiviral immune response	0.0269	NS
GO:2000241 Regulation of reproductive process	0.0278	NS
GO:0042542 Response to hydrogen peroxide	0.0282	0.00525
GO:0070588 Calcium ion transmembrane transport	0.029	0.0261
GO:0045926 Negative regulation of growth	0.0312	0.0292
GO:0070370 Cellular heat acclimation	0.0312	0.0292
GO:0070897 Transcription preinitiation complex assembly	0.0312	0.0292
GO:0006612 Protein targeting to membrane	0.0312	0.028
GO:0010224 Response to UV-B	0.0319	0.028
GO:0098771 Inorganic ion homeostasis	0.0352	0.0298
GO:0071472 Cellular response to salt stress	0.0355	0.0312
GO:0010093 Specification of floral organ identity	0.0363	0.0335
GO:0007623 Circadian rhythm	0.0378	0.0308
GO:0045892 Negative regulation of transcription-DNA-templated	0.039	0.0299
GO:0007030 Golgi organization	0.0402	0.0353
GO:0009943 Adaxial/abaxial axis specification	0.0416	0.0385
GO:0042752 Regulation of circadian rhythm	0.0427	NS
GO:0048869 Cellular developmental process	0.0427	0.00825
GO:0010228 Vegetative to reproductive phase transition of meristem	0.0429	NS
GO:0048638 Regulation of developmental growth	0.0484	0.0413
GO:0048829 Root cap development	NS	0.00547
GO:0106167 Extracellular ATP signaling	NS	0.0172
GO:0006611 Protein export from nucleus	NS	0.021
GO:0070417 Cellular response to cold	NS	0.0244
GO:0005987 Sucrose catabolic process	NS	0.0253
GO:0009640 Photomorphogenesis	NS	0.0321
GO:1901701 Cellular response to oxygen-containing compound	NS	0.0343
GO:0044248 Cellular catabolic process	NS	0.0416
GO:0006888 Endoplasmic reticulum to Golgi vesicle-mediated transport	NS	0.0426
GO:0008380 RNA splicing	NS	0.0459
GO:0010218 Response to far red light	NS	0.047
GO:0006325 Chromatin organization	NS	0.047
GO:0007389 Pattern specification process	NS	0.047
GO:0009850 Auxin metabolic process	NS	0.0478
GO:0010196 Nonphotochemical quenching	NS	0.0478
GO:0006782 Protoporphyrinogen IX biosynthetic process	NS	0.0478
GO:2000028 Regulation of photoperiodism-flowering	NS	0.0489
