## Supplementary material for "Early changes in microRNA expression in Arabidopsis plants infected with the fungal pathogen *Fusarium graminearum*": Suppl. Table S5

### Sheet: union_MF
Supplementary Table S5. Significantly enriched Molecular Function (MF) Gene Ontology (GO) terms for the target genes of DE miRNAs in 3d post inoculation vs. control or target genes of DE miRNAs in 4d post inoculation vs. control (False Discovery Rate (FDR) ≤ 0.05). NS: Not significant.
GO terms	3d vs. control FDR	4d vs. control FDR
GO:0005515 Protein binding	1.74066e-43	1.08208e-43
GO:0003700 DNA-binding transcription factor activity	1.12629e-31	3.70513e-33
GO:0016301 Kinase activity	4.09786e-20	2.08904e-09
GO:0043531 ADP binding	8.25591e-20	1.9433e-20
GO:0004674 Protein serine/threonine kinase activity	2.10308e-17	0.00020401
GO:0000976 Transcription cis-regulatory region binding	4.3429e-13	1.28449e-14
GO:0004672 Protein kinase activity	6.08269e-10	5.89811e-06
GO:0052716 Hydroquinone:oxygen oxidoreductase activity	1.40831e-08	4.69109e-07
GO:0003677 DNA binding	2.40743e-08	1.71879e-07
GO:0005507 Copper ion binding	1.26387e-07	4.82802e-07
GO:0003729 MRNA binding	1.42785e-07	4.51968e-07
GO:0005524 ATP binding	1.42785e-07	1.11037e-06
GO:0003723 RNA binding	2.32926e-06	2.87574e-06
GO:0043565 Sequence-specific DNA binding	5.27586e-06	1.43191e-07
GO:0004521 Endoribonuclease activity	5.55442e-06	4.33448e-06
GO:0016757 Glycosyltransferase activity	5.55442e-06	3.36955e-05
GO:0016491 Oxidoreductase activity	1.06944e-05	2.66058e-05
GO:0010011 Auxin binding	1.85645e-05	1.64029e-05
GO:0004675 Transmembrane receptor protein serine/threonine kinase activity	6.2096e-05	4.04768e-05
GO:0042802 Identical protein binding	7.01209e-05	0.000193649
GO:0004781 Sulfate adenylyltransferase (ATP) activity	8.44566e-05	NS
GO:0008757 S-adenosylmethionine-dependent methyltransferase activity	8.44566e-05	6.05416e-05
GO:0003843 1,3-beta-D-glucan synthase activity	9.92096e-05	0.00209101
GO:0008417 Fucosyltransferase activity	0.000136138	0.000120636
GO:0000978 RNA polymerase II cis-regulatory region sequence-specific DNA binding	0.000164501	0.000354061
GO:0050135 NAD(P)+ nucleosidase activity	0.000235304	0.000193649
GO:0061809 NAD+ nucleotidase-cyclic ADP-ribose generating	0.00026773	0.000209867
GO:0046527 Glucosyltransferase activity	0.000375102	0.00453631
GO:0000981 DNA-binding transcription factor activity-RNA polymerase II-specific	0.000422621	0.000234846
GO:0017025 TBP-class protein binding	0.000446217	0.000354061
GO:0016747 Acyltransferase activity-transferring groups other than amino-acyl groups	0.00044839	0.000335553
GO:0005452 Inorganic anion exchanger activity	0.000479534	0.000415187
GO:0000822 Inositol hexakisphosphate binding	0.000494387	0.000415187
GO:0015301 Anion:anion antiporter activity	0.000494387	0.00623661
GO:0004020 Adenylylsulfate kinase activity	0.000695762	NS
GO:0003724 RNA helicase activity	0.000741906	0.000543794
GO:0000166 Nucleotide binding	0.00133511	0.0012099
GO:0008107 Galactoside 2-alpha-L-fucosyltransferase activity	0.00133511	0.00122831
GO:0016887 ATP hydrolysis activity	0.00133511	0.00279185
GO:0035198 MiRNA binding	0.00175022	0.00162677
GO:0004109 Coproporphyrinogen oxidase activity	0.00262755	0.0024777
GO:0004775 Succinate-CoA ligase (ADP-forming) activity	0.00262755	0.0024777
GO:0004776 Succinate-CoA ligase (GDP-forming) activity	0.00262755	0.0024777
GO:0005093 Rab GDP-dissociation inhibitor activity	0.00262755	0.0024777
GO:0015930 Glutamate synthase activity	0.00262755	0.0024777
GO:0016040 Glutamate synthase (NADH) activity	0.00262755	0.0024777
GO:0016629 12-oxophytodienoate reductase activity	0.00262755	0.0024777
GO:0042277 Peptide binding	0.00313961	0.0406857
GO:0019829 ATPase-coupled cation transmembrane transporter activity	0.00381314	0.00336214
GO:0005516 Calmodulin binding	0.00412103	NS
GO:0005388 P-type calcium transporter activity	0.0044724	0.00384446
GO:0008289 Lipid binding	0.0100835	0.00750402
GO:0004739 Pyruvate dehydrogenase (acetyl-transferring) activity	0.0113982	0.00980361
GO:0019706 Protein-cysteine S-palmitoyltransferase activity	0.0143037	0.0113797
GO:0022857 Transmembrane transporter activity	0.0148787	0.0275612
GO:0003953 NAD+ nucleosidase activity	0.0150716	0.0109528
GO:0047262 Polygalacturonate 4-alpha-galacturonosyltransferase activity	0.0171268	NS
GO:0004519 Endonuclease activity	0.0187824	0.0157832
GO:0042803 Protein homodimerization activity	0.0195449	0.00383422
GO:0003824 Catalytic activity	0.0232547	0.0189064
GO:0048040 UDP-glucuronate decarboxylase activity	0.0232547	0.0206689
GO:0004029 Aldehyde dehydrogenase (NAD+) activity	0.0268785	0.0236248
GO:0004298 Threonine-type endopeptidase activity	0.0268785	0.0236248
GO:0004784 Superoxide dismutase activity	0.0268785	0.0236248
GO:0005198 Structural molecule activity	0.0268785	0.0236225
GO:0019843 RRNA binding	0.0268785	0.0236225
GO:2001070 Starch binding	0.0318801	0.0275612
GO:0008233 Peptidase activity	0.0336	NS
GO:0005102 Signaling receptor binding	0.0368789	0.0316697
GO:0033612 Receptor serine/threonine kinase binding	0.0410646	0.0333901
GO:0008270 Zinc ion binding	0.0457891	0.0275612
GO:0032183 SUMO binding	0.047371	0.0406857
GO:0070403 NAD+ binding	0.047371	0.0406857
GO:0004842 Ubiquitin-protein transferase activity	0.0486814	0.00383422
GO:0051015 Actin filament binding	0.0496225	NS
GO:0019199 Transmembrane receptor protein kinase activity	NS	0.00980361
GO:0033926 Glycopeptide alpha-N-acetylgalactosaminidase activity	NS	0.0206689
GO:0004575 Sucrose alpha-glucosidase activity	NS	0.0316697
GO:0016251 RNA polymerase II general transcription initiation factor activity	NS	0.0459902
GO:0038023 Signaling receptor activity	NS	0.0467215
