## Supplementary material for "Early changes in microRNA expression in Arabidopsis plants infected with the fungal pathogen *Fusarium graminearum*": Suppl. Table S6

### Sheet: Supplemental Table 4
Supplementary Table S6. Significantly enriched Cellular Component (CC) Gene Ontology (GO) terms for the target genes of DE miRNAs in 3d post inoculation vs. control or target genes of DE miRNAs in 4d post inoculation vs. control (False Discovery Rate (FDR) ≤ 0.05). NS: Not significant.
GO terms	3d vs. control FDR	4d vs. control FDR
GO:0005634 Nucleus	3.61e-40	3.1e-39
GO:0005886 Plasma membrane	4.83e-24	3.74e-12
GO:0005829 Cytosol	9.18e-13	1.14e-10
GO:0005737 Cytoplasm	1.12e-12	7.89e-13
GO:0005739 Mitochondrion	1.65e-11	6.33e-12
GO:0016602 CCAAT-binding factor complex	5.68e-08	3.51e-08
GO:0005794 Golgi apparatus	0.000122	4.24e-05
GO:0000148 1,3-beta-D-glucan synthase complex	0.00015	0.00263
GO:0009507 Chloroplast	0.000219	0.00795
GO:0005802 Trans-Golgi network	0.000262	0.000141
GO:0090406 Pollen tube	0.000265	0.00148
GO:0005654 Nucleoplasm	0.000641	7.06e-05
GO:0001401 SAM complex	0.00147	0.00138
GO:0043231 Intracellular membrane-bounded organelle	0.00207	0.00138
GO:0015030 Cajal body	0.00325	0.00263
GO:1990298 Bub1-bub3 complex	0.00406	0.00351
GO:0005768 Endosome	0.00478	0.008
GO:0099503 Secretory vesicle	0.00557	0.00357
GO:0005783 Endoplasmic reticulum	0.00761	0.000295
GO:0005887 Integral component of plasma membrane	0.00943	0.0243
GO:0008352 Katanin complex	0.0097	0.008
GO:0033597 Mitotic checkpoint complex	0.0097	0.008
GO:0019898 Extrinsic component of membrane	0.0108	0.008
GO:0008023 Transcription elongation factor complex	0.0132	0.011
GO:0019005 SCF ubiquitin ligase complex	0.0171	0.0117
GO:0080008 Cul4-RING E3 ubiquitin ligase complex	0.0171	0.0117
GO:0016021 Integral component of membrane	0.018	NS
GO:0010008 Endosome membrane	0.0227	0.0179
GO:0005622 Intracellular anatomical structure	0.0249	0.0179
GO:0005847 MRNA cleavage and polyadenylation specificity factor complex	0.0249	0.0215
GO:0005694 Chromosome	0.0275	0.0225
GO:0034045 Phagophore assembly site membrane	0.0281	0.0243
GO:0034399 Nuclear periphery	0.0281	NS
GO:0019774 Proteasome core complex-beta-subunit complex	0.0321	0.0274
GO:0035098 ESC/E(Z) complex	0.0321	0.0274
GO:0000145 Exocyst	0.0325	NS
GO:0005762 Mitochondrial large ribosomal subunit	0.0325	0.0274
GO:0097550 Transcription preinitiation complex	0.0352	0.0314
GO:0009536 Plastid	0.0367	NS
GO:0000776 Kinetochore	0.0444	0.0405
GO:0005884 Actin filament	0.0444	0.00357
GO:0005686 U2 snRNP	0.0485	0.008
GO:0005730 Nucleolus	0.0485	0.0365
GO:0009941 Chloroplast envelope	0.0485	0.0419
GO:0015630 Microtubule cytoskeleton	NS	0.0489
GO:0048226 Casparian strip	NS	0.0489
