## Supplementary material for "Early changes in microRNA expression in Arabidopsis plants infected with the fungal pathogen *Fusarium graminearum*": Suppl. Table S1

### Sheet: Sheet1
Supplementary Table S1. List of differentially expressed miRNAs in 3d and 4d post inoculation vs. control.
	miRNA	log2 FoldChange	padj
1	miR855	-2.36437	0.000878464
2	miR165a	-1.37386	1.34007e-17
3	miR834	-1.22085	0.00534792
4	miR172e	-1.04604	2.63926e-14
5	miR172b	-0.920634	1.52155e-12
6	miR319b	-0.810405	4.82599e-05
7	miR169a	-0.776595	7.39837e-09
8	miR398b	-0.691899	0.0062925
9	miR398c	-0.688028	0.00692045
10	miR319a	-0.682105	0.000348155
11	miR5629	-0.674181	4.54925e-05
12	miR169f	-0.646965	0.00670645
13	miR396b	-0.629614	1.51247e-14
14	miR172a	-0.608682	0.000243091
15	miR164a	-0.60559	4.94306e-08
16	miR319c	-0.578358	0.00670645
17	miR156d	-0.538776	6.08038e-09
18	miR844	-0.531005	3.31082e-05
19	miR164b	-0.527019	5.22597e-06
20	miR400	-0.498111	0.000113433
21	miR156f	-0.494013	4.05904e-07
22	miR395c	-0.482443	0.0446861
23	miR156a	-0.470209	8.84972e-07
24	miR156c	-0.469264	4.97105e-07
25	miR395b	-0.456965	0.0161077
26	miR156e	-0.442039	1.7453e-06
27	miR156b	-0.43962	2.52661e-06
28	miR390a	-0.391821	0.00100358
29	miR824	-0.359535	0.000472835
30	miR8166	-0.354179	0.0111548
31	miR160a	-0.304278	0.000542259
32	miR157c	-0.29831	0.000472835
33	miR171c	-0.292663	0.00670645
34	miR157a	-0.288593	0.000472835
35	miR822	-0.273855	0.00198306
36	miR157b	-0.267523	0.0013076
37	miR171b	-0.247571	0.0190239
38	miR161.2	-0.244765	0.0397261
39	miR5663	-0.231074	0.0257878
40	miR157d	-0.18716	0.00840024
41	miR166a	0.157482	0.032606
42	miR166f	0.161366	0.01973
43	miR166g	0.168783	0.0254662
44	miR166c	0.170045	0.0244957
45	miR166d	0.184679	0.00615737
46	miR166e	0.189068	0.0126206
47	miR158a	0.210511	0.000474056
48	miR159a	0.226547	4.43484e-05
49	miR447a	0.245299	0.00214745
50	miR447b	0.246212	0.00799164
51	miR159b	0.329799	5.60949e-06
52	miR863	0.335653	0.00396117
53	miR393a	0.335866	0.00198306
54	miR159c	0.362696	3.31082e-05
55	miR158b	0.365844	0.000136356
56	miR1886.1	0.434001	0.00257962
57	miR841a	0.453643	0.00119968
58	miR399b	0.467038	0.0176733
59	miR5026	0.515592	0.00010525
60	miR160c	0.52347	0.00198306
61	miR8167d	0.524993	0.00182251
62	miR393b	0.54164	0.000318543
63	miR5642b	0.615035	0.0104615
64	miR5642a	0.61826	0.00971499
65	miR391	0.780085	6.72093e-21
66	miR168a	0.874479	5.14216e-17
67	miR397a	0.876408	0.00414675
68	miR3434	0.977247	0.000348155
69	miR5640	1.01362	8.62067e-06
70	miR472	1.04563	6.33717e-09
71	miR168b	1.06759	1.92494e-30
72	miR4228	1.07292	0.00089052
73	miR865	1.07816	4.05925e-05
74	miR861	1.11677	0.00100358
75	miR5648	1.13218	0.00282523
76	miR846	1.14826	1.55072e-11
77	miR408	1.25779	1.1749e-07
78	miR842	1.37067	1.1863e-20
79	miR163	1.44431	2.37492e-11
80	miR827	1.44693	5.89111e-06
81	miR5651	1.52404	7.81316e-08
82	miR397b	1.57255	5.60949e-06
83	miR850	1.60991	0.000575897
84	miR5028	1.95955	1.21828e-06
85	miR866	2.02184	2.91423e-16
86	miR839	2.04842	1.3947e-09
87	miR5628	2.0685	0.0131354
88	miR398a	2.13797	7.87059e-26
89	miR3933	2.91045	1.65678e-09
90	miR2936	2.9589	0.00701575
91	miR826b	3.41616	0.0071754
92	miR5015	4.30512	8.60463e-05
93	miR826a	5.75527	0.00615737
