## Supplementary material for "Early changes in microRNA expression in Arabidopsis plants infected with the fungal pathogen *Fusarium graminearum*": Suppl. Table S2

### Sheet: Sheet1
Supplementary Table S2. List of differentially expressed miRNAs in 3d post inoculation vs. control.
	miRNA	log2 FoldChange	padj
1	miR855	-2.09957	0.014769
2	miR834	-2.09957	0.027888
3	miR165a	-2.09957	1.07102e-09
4	miR395c	-0.81311	0.00084
5	miR172e	-0.80251	2.43682e-09
6	miR319b	-0.73949	0.000976
7	miR319a	-0.72501	0.001447
8	miR169a	-0.71219	1.18123e-06
9	miR172b	-0.69422	6.83342e-09
10	miR395f	-0.66438	0.021278
11	miR5629	-0.59409	0.003496
12	miR8173	-0.56933	0.014609
13	miR395b	-0.55255	0.015226
14	miR164a	-0.50712	0.000117
15	miR396b	-0.47986	2.05415e-13
16	miR172a	-0.45482	0.027888
17	miR390a	-0.43298	0.00084
18	miR8166	-0.43177	0.012584
19	miR164b	-0.42642	0.001869
20	miR844	-0.39531	0.011546
21	miR156d	-0.37515	2.30439e-13
22	miR160a	-0.35376	0.001303
23	miR156f	-0.33974	1.18647e-09
24	miR156c	-0.32707	8.61142e-08
25	miR156a	-0.31703	9.27038e-10
26	miR400	-0.30366	0.005567
27	miR156b	-0.29617	1.66985e-07
28	miR156e	-0.29282	1.05884e-06
29	miR824	-0.28055	0.035222
30	miR157c	-0.18608	0.028077
31	miR157a	-0.18324	0.024168
32	miR159a	0.215313	1.62483e-07
33	miR447b	0.227806	0.037166
34	miR166e	0.232032	0.021278
35	miR447a	0.258895	0.007973
36	miR158a	0.260383	3.30512e-06
37	miR159c	0.275573	0.001315
38	miR159b	0.284135	1.34413e-05
39	miR393a	0.292422	0.049249
40	miR158b	0.389811	0.00084
41	miR841a	0.449788	0.015226
42	miR5026	0.567389	0.001825
43	miR168a	0.64486	2.49672e-16
44	miR5642a	0.687077	0.010265
45	miR5642b	0.73179	0.009941
46	miR393b	0.737447	1.15139e-05
47	miR865	0.795243	0.017503
48	miR846	0.812114	1.14817e-07
49	miR391	0.82155	1.50573e-16
50	miR827	0.834088	0.003719
51	miR163	0.840031	1.32531e-10
52	miR408	0.866397	0.000703
53	miR5640	0.866445	0.001371
54	miR168b	0.872475	3.57166e-34
55	miR472	0.893227	1.45014e-05
56	miR842	1.04824	1.39627e-16
57	miR5648	1.13704	0.021278
58	miR3434	1.1791	0.000136
59	miR5651	1.20121	0.000703
60	miR397b	1.2523	0.000703
61	miR5028	1.42822	0.004551
62	miR398a	1.80029	1.12987e-15
63	miR839	1.91578	2.20909e-06
64	miR866	2.20193	2.96129e-12
65	miR3933	2.87352	1.93476e-07
